# Evaluating Spike Antigenicity across Endemic Human Coronavirus Models using Flow Virometry

**DOI:** 10.64898/2026.05.28.728498

**Authors:** Jonathan Burnie, Caroline Ouano, Victor Luo, Christian K.O. Dzuvor, Taiya Miller, Giancarlo Ospina, Nikhila S. Tanneti, Li Hui Tan, Donald J. Hamel, Catherine Hammond, Hannah Matthews, Lamount R. Evanson, Jeswin Joseph, Sydney P. Moak, Phyllis Kanki, Noam A. Cohen, Susan R. Weiss, Kizzmekia S. Corbett-Helaire

## Abstract

While SARS-CoV-2 research has advanced rapidly since COVID-19, endemic human coronaviruses (HCoVs) remain comparatively understudied. Tools to phenotype spike (S), the primary antigenic target on coronaviruses, at the single-virion level could improve vaccine design by capturing variation in epitope availability and spike abundance. Here, we establish a calibrated flow virometry (FV) platform to quantify S antigenicity on native endemic (HCoV-229E, HCoV-OC43) and epidemic (SARS-CoV-2) coronaviruses directly in cell culture supernatants. FV revealed cell line–dependent differences in S antigenicity, including receptor-induced changes in epitope accessibility. Comparison of virion-associated S with recombinant stabilized S by ELISA and biolayer interferometry showed consistent binding for HCoV-OC43, MERS-CoV, and SARS-CoV-2, but differences for HCoV-229E, with FV resolving heterogeneity not captured by bulk assays. Finally, FV showed that HCoV-229E from patient-derived air–liquid interface cultures exhibited reduced antibody binding and distinct S antigenicity compared to cell line–derived virions. Together, these findings establish FV as a platform for single-virion analysis of HCoV antigenicity.
