## Supplementary material for "Evaluating Spike Antigenicity across Endemic Human Coronavirus Models using Flow Virometry": File S1

### Sheet: MIFlowCytEV
Framework Criteria	What to report	Please complete each criterion
1.1 Preanalytical variables conforming to MISEV guidelines.	Preanalytical variables relating to EV sample including source, collection, isolation, storage, and any others relevant and available in the performed study.	Virus containing cell supernatants were generated as described in the Materials and Methods section and were stored at -80°C until use. No further isolation techniques were used.
1.2 Experimental design according to MIFlowCyt guidelines.	EV-FC manuscripts should provide a brief description of the experimental aim, keywords, and variables for the performed FC experiment(s) using MIFlowCyt checklist criteria: 1.1, 1.2, and 1.3, respectively. Template found at www.evflowcytometry.org.
2.1 Sample staining details	State any steps relating to the staining of samples. Along with the method used for staining, provide relevant reagent descriptions as listed in MIFlowCyt guidelines (Section 2.4 Fluorescence Reagent(s) Descriptions).	For direct staining, virus samples were stained with PE conjugated antibodies against OC43 S. For indirect staining, anti-S Abs were used with a PE-labelled secondary antibody. Methods used for staining are as described in the Materials and Methods.
2.2 Sample washing details	State any steps relating to the washing of samples.	Virus samples were not washed.
2.3 Sample dilution details	All methods and steps relating to sample dilution.	Methods are described in the manuscript. Serial dilutions of samples are shown herein and are similar to PMID: 38155248 and PMID: 35597982.
3.1 Buffer alone controls.	State whether a buffer-only control was analyzed at the same settings and during the same experiment as the samples of interest. If utilized it is recommended that all samples be recorded for a consistent set period of time e.g. 5 minutes, rather than stopping analysis at a set recorded event count e.g. 100,000 events. This allows comparisons of total particle counts between controls and samples.	Media only sample controls were run but not included here. Cell culture controls are shown in Figure S1 and S3.
3.2 Buffer with reagent controls.	State whether a buffer with reagent control was analyzed at the same settings, same concentrations, and during the same experiment as the samples of interest. If used state what the results were.	Cell culture controls are shown in Figure S1 and S2.
3.3 Unstained controls.	State whether unstained control samples were analyzed at the same settings and during the same experiment as stained samples. If used, state what the results were, preferably in standard units.	Unstained virus samples were acquired and analysed using the same settings as stained samples.
3.4 Isotype controls.	The use of isotype controls is applicable to immunofluorescence labelling only. State whether isotype controls were analyzed at the same settings and during the same experiment as stained samples. If utilized, state which antibody they are matched to, the concentration used, and what the results were (Section 4.2, 4.3, 4.4). Due to conjugation differences between manufacturers if should be stated…	Isotype controls are shown in all indirect staining figures.
3.5 Single-stained controls.	State whether single-stained controls were included. If used state whether the single-stained controls were recorded using the same settings, dilutions, and during the same experiment as stained samples and state what the results were, preferably in standard units (Section 4.2, 4.3, 4.4).	Only single staining was performed.
3.6 Procedural controls.	State whether procedural controls were included. If used, state the procedure and if the procedural controls were acquired at the same settings and during the same experiment as stained samples.	Isotype controls and/or staining of cell culture supernants were performed for all flow experiments.
3.7 Serial dilutions.	State whether serial dilutions were performed on the samples and note the dilution range and method of testing. Ideally, fluorescence and/or scatter signal intensity should be reported in standard units (see Sections 4.3 and 4.4), although arbitrary units may also be used. These data are best reported by plotting the recorded number of events or concentration over a set period of time at differen…	Methods are described in the manuscript. Serial dilutions of samples are shown herein and are similar to PMID: 38155248 and PMID: 35597982.
3.8. Detergent treated EV-samples	State whether samples were detergent treated to assess lability. If utilized, state what detergent was used, the end concentration of the detergent, and what the results were of the lysis.	NA - these were not EV samples
4.1 Trigger Channel(s) and Threshold(s).	The trigger channel(s) and threshold(s) used for event detection should be specified. Preferably, fluorescence calibration (Section 4.3) and/or scatter calibration (Section 4.4) should be used to report the trigger channel(s) and threshold(s) in standardized units.	Trigger Channel(s) and Threshold(s) in calibrated and arbitrary units are summarized for each sample in the table on the 'Sample Acq Info' sheet.
4.2 Flow Rate / Volumetric quantification.	State if the flow rate was quantified/validated and if so, report the result and how they were obtained.	Flow Rate Volumetric quantification was performed using the application in the Beckman Coulter CytExperts acquisition software.
4.3 Fluorescence Calibration.	State whether fluorescence calibration was implemented, and if so, report the materials and methods used, including catalogue numbers, lot numbers, and supplied reference units for the standards. Fluorescence parameters may be reported in standardized units of MESF, ERF, or ABC beads. The type of regression used and the resulting scatter plot of arbitrary data versus standard data for the referen…	Fluorescence calibration was performed on PE using FCMPASS software as previously demonstrated [1,2,3]. Details of the calibration reagents and regression are provided in the summary table on the “Fl Cali” sheet and in FCMPASS Figure 2.
4.4 Light Scatter Calibration.	State whether and how light scatter calibration was implemented. Light scatter parameters may be reported in standardized units of nm2, along with information required to reproduce the model.	Light scatter calibration was performed using FCMPASS software as previously demonstrated [1,2,3]. Details on the reagents and modelling parameters can be found in the summary table on the 'SSC Cali' sheet and in FCMPASS Figure 1.
5.1 EV diameter/surface area/volume approximation.	State whether and how EV diameter, surface area, and/or volume has been calculated using FC measurements.	N/A
5.2 EV refractive index approximation.	State whether the EV refractive index has been approximated and how this was done.	NA- these are not EVs, refractive index approximation was not performed.
5.3 EV epitope number approximation.	State whether EV epitope number has been approximated, and if so, how it was approximated.	Epitope approximation was not specifically addressed, however fluorescence data was reported in PE MESF which has a approximated equivalence of 1 epitope to 1 PE MESF.
6.1 Completion of MIFlowCyt checklist.	Complete MIFlowCyt checklist criteria 1 to 4 using the MIFlowCyt guidelines. Template found at www.evflowcytometry.org.
6.2 Calibrated channel detection range	If fluorescence or scatter calibration has been carried out, authors should state whether the upper and lower limits of a calibrated detection channel were calculated in standardized units. This can be done by converting the arbitrary unit scale to a calibrated scale, as discussed in Sections 4.3 and 4.4, and providing the highest unit on this scale and the lowest detectable unit above the unstai…	Refer to data presented in FCMPass Plots in this excel sheet for calibrated detection channel ranges.
6.3 EV number/concentration.	State whether EV number/concentration has been reported. If calculated, it is preferable to report EV number/concentration in a standardized manner, stating the number/concentration between a set detection range.	Number or concentration were not reported. Viruses were stained at ~10^6-10^8 particles/mL.
6.4 EV brightness.	When applicable, state the method by which the brightness of EVs is reported in standardized units of scatter and/or fluorescence.	Refer to 'FL Cali' and 'SSC Cali' sheets.
7.1. Sharing of data to a public repository.	Provide a link to the experimental data in a public data repository.	See manuscript Data Availability section.
References
Welsh, J.A., Horak, P., Wilkinson, J.S., Ford, V.J., Jones, J.C., Smith, D., Holloway, J.A. and Englyst, N.A. (2019), FCMPASS Software Aids Extracellular Vesicle Light Scatter Standardization. Cytometry. doi:10.1002/cyto.a.23782
Welsh, J.A., Jones, J.C. and Tang, V.A. (2020), Fluorescence and Light Scatter Calibration Allow Comparisons of Small Particle Data in Standard Units across Different Flow Cytometry Platforms and Detector Settings. Cytometry. doi:10.1002/cyto.a.24029
Welsh, J. A., & Jones, J. C. (2020). Small particle fluorescence and light scatter calibration using FCMPASS software. Current Protocols in Cytometry, 94, e79. doi: 10.1002/cpcy.79

### Sheet: Sample Acq Info
The following extrapolations of thresholds to standard units assume that samples were acquired at the same detector settings as their calibration controls.
If applied, calibration metadata for fluorescence and light scattering calibration can be found in the 'Fl Cali' and 'SSC Cali' sheets, respectively.
Sample Type	Trigger Parameter	Trigger ID	Trigger Threshold (au)	Detector Setting (au)	Trigger Threshold | Polystyrene (nm)	Trigger Threshold | Scattering CS (nm^2)
SSC Calibrator	Violet SSC	SSC_1-H	1100	200	61	4.5	Beth Israel Cytometer
FL Calibrator	FSC	FSC-H	10000	100	-	-
Sample	Violet SSC	SSC_1-H	1000	200	60	4.1
SSC Calibrator	Violet SSC	SSC_1-H	1200	201	61.2	5.5	Corbett Lab Cytometer
FL Calibrator	FSC	FSC-H	10000	99	-	-
Sample (Setting 1)	Violet SSC	SSC_1-H	1000	200	59.3	4.6
Sample (Setting 2)	Violet SSC	SSC_1-H	1100	200	60.2	5

### Sheet: Fl Cali
Fluorescence Calibration
Beth Israel Cytometer
Parameter	New Parameter Name	Reference Fluor	Figure No.	Reference Value 1	Reference Value 2	Reference Value 3	Reference Value 4	Acquired Value 1	Acquired Value 2	Acquired Value 3	Acquired Value 4	F/P Ratio	Transformation	Slope	Intercept	R-Square	Regression Type	Manufacturer	Cat. No.	Lot No.
FL9-A | PE-A	PE MESF	PE	2A	1000	12445	26427	74906	23949	307963	632000	1930000	1	N/A	1.01277	1.33842	0.999804	weighted log	BD	340495	75221
Corbett Lab Cytometer
Parameter	New Parameter Name	Reference Fluor	Figure No.	Reference Value 1	Reference Value 2	Reference Value 3	Reference Value 4	Acquired Value 1	Acquired Value 2	Acquired Value 3	Acquired Value 4	F/P Ratio	Transformation	Slope	Intercept	R-Square	Regression Type	Manufacturer	Cat. No.	Lot No.
FL9-A | PE-A	PE MESF	PE	2A	1000	12445	26427	74906	188553	2330000	4730000	0	1	N/A	0.987403	2.31523	0.999884	weighted log	BD	340495	75221

### Sheet: SSC Cali
Beth Israel Cytometer
Flow Cytometer Modelling Settings
SSC Parameter	Wavelength	Sheath RI	Determine HA	Aperture Geom	Theta	Phi	Eps	Cali. Factor (nm^2)
SSC_1-H | Violet SSC-H	405	1.34309	on	circle	90	90	48.9	0.00413531
Light scatter calibration reference beads
Diameter (nm)	Diameter CV (%)	Measured RI	Measurement Wavelength	Composition	Acquired Stat	Acquired CV	Input	Acquisition Wavelength	Modelled RI	Manufacturer	Catalogue No.	Lot No.
81	11.7	1.59	589	Polystyrene	6238		Manual	405	1.62527	ThermoFisher Scientific	3080A	228748
100	7.8	1.59	589	Polystyrene	18901		Manual	405	1.62527	ThermoFisher Scientific	3100A	204935
152	3.3	1.59	589	Polystyrene	108689		Manual	405	1.62527	ThermoFisher Scientific	3150A	202026
203	2.6	1.59	589	Polystyrene	277880		Manual	405	1.62527	ThermoFisher Scientific	3200A	205131
240	1.5	1.59	589	Polystyrene	431000		Manual	405	1.62527	ThermoFisher Scientific	3240A	226952
303	1.6	1.59	589	Polystyrene	610000		Manual	405	1.62527	ThermoFisher Scientific	3300A	204665
345	1.9	1.59	589	Polystyrene	768000		Manual	405	1.62527	ThermoFisher Scientific	3350A	199283
401	1.3	1.59	589	Polystyrene	878000		Manual	405	1.62527	ThermoFisher Scientific	3400A	203859
Corbett Lab Cytometer
Flow Cytometer Modelling Settings
SSC Parameter	Wavelength	Sheath RI	Determine HA	Aperture Geom	Theta	Phi	Eps	Cali. Factor (nm^2)
SSC_1-H | Violet SSC-H	405	1.34309	on	circle	90	90	54.7	0.00458986
Light scatter calibration reference beads
Diameter (nm)	Diameter CV (%)	Measured RI	Measurement Wavelength	Composition	Acquired Stat	Acquired CV	Input	Acquisition Wavelength	Modelled RI	Manufacturer	Catalogue No.	Lot No.
81	11.7	1.59	589	Polystyrene	6158		Manual	405	1.62527	ThermoFisher Scientific	3080A	228748
100	7.8	1.59	589	Polystyrene	21444		Manual	405	1.62527	ThermoFisher Scientific	3100A	204935
152	3.3	1.59	589	Polystyrene	131474		Manual	405	1.62527	ThermoFisher Scientific	3150A	202026
203	2.6	1.59	589	Polystyrene	355151		Manual	405	1.62527	ThermoFisher Scientific	3200A	205131
240	1.5	1.59	589	Polystyrene	564000		Manual	405	1.62527	ThermoFisher Scientific	3240A	226952
303	1.6	1.59	589	Polystyrene	919000		Manual	405	1.62527	ThermoFisher Scientific	3300A	204665
345	1.9	1.59	589	Polystyrene	1100000		Manual	405	1.62527	ThermoFisher Scientific	3350A	199283
401	1.3	1.59	589	Polystyrene	1630000		Manual	405	1.62527	ThermoFisher Scientific	3400A	203859
453	1.7	1.59	589	Polystyrene	1610000		Manual	405	1.62527	ThermoFisher Scientific	3450A	204047
References
Welsh, J.A., Horak, P., Wilkinson, J.S., Ford, V.J., Jones, J.C., Smith, D., Holloway, J.A. and Englyst, N.A. (2019), FCMPASS Software Aids Extracellular Vesicle Light Scatter Standardization. Cytometry. doi:10.1002/cyto.a.23782
Welsh, J.A., Jones, J.C. and Tang, V.A. (2020), Fluorescence and Light Scatter Calibration Allow Comparisons of Small Particle Data in Standard Units across Different Flow Cytometry Platforms and Detector Settings. Cytometry. doi:10.1002/cyto.a.24029
Welsh, J. A., & Jones, J. C. (2020). Small particle fluorescence and light scatter calibration using FCMPASS software. Current Protocols in Cytometry, 94, e79. doi: 10.1002/cpcy.79

### Sheet: Instr Settings
Instrument Settings
Files	Parameter	Gain (au)
	FSC-H	FSC-A	SSC-H	SSC-A	SSC_1-H	SSC_1-A	FL9-H	FL9-A	Time
CytoFLEX 1 (Corbett Lab) - setting 1 - Scatter beads	105	105	46	46	201	201	113	113	Not Specified
CytoFLEX 1 (Corbett Lab) - settings - Samples	99	99	46	46	200	200	3000	3000	Not Specified
CytoFLEX 2 (Beth Israel)	100	100	100	100	200	200	1250	1250	Not Specified

### Sheet: Antibody titration
Vi
